# CRISPR-mediated activation of biosynthetic gene clusters for bioactive molecule discovery in filamentous fungi

**DOI:** 10.1101/2020.01.12.903286

**Authors:** Indra Roux, Clara Woodcraft, Jinyu Hu, Rebecca Wolters, Cameron L.M. Gilchrist, Yit-Heng Chooi

## Abstract

Accessing the full biosynthetic potential encoded in the genomes of fungi is limited by the low expression of most biosynthetic gene clusters (BGCs) under common laboratory culture conditions. CRISPR-mediated transcriptional activation (CRISPRa) of fungal BGC could accelerate genomics-driven bioactive secondary metabolite discovery. In this work, we established the first CRISPRa system for filamentous fungi. First, we constructed a CRISPR/dLbCas12a-VPR-based system and demonstrated the activation of a fluorescent reporter in *Aspergillus nidulans*. Then, we targeted the native nonribosomal peptide synthetase-like (NRPS-like) gene *micA* in both chromosomal and episomal contexts, achieving increased production of the compound microperfuranone. Finally, multi-gene CRISPRa led to the discovery of the *mic* cluster product as dehydromicroperfuranone. Additionally, we demonstrated the utility of the variant dLbCas12a^D156R^-VPR for CRISPRa at room temperature culture conditions. Different aspects that influence the efficiency of CRISPRa in fungi were investigated, providing a framework for the further development of fungal artificial transcription factors based on CRISPR/Cas.
