## Supplementary Information Tables 4 to 9 for "CRISPR-mediated activation of biosynthetic gene clusters for bioactive molecule discovery in filamentous fungi"

### Sheet: Table S4
Table S4: Strains used in this study
Parental strains	Relevant genotype
LO8030 (1)	pyroA4, riboB2, pyrG89, nkuA::argB, Sterigmatocystin cluster (AN7804-AN7825)Δ, emericellamide cluster (AN2545-AN2549)Δ, asperfuranone cluster (AN1039-AN1029)Δ, monodictyphenone cluster (AN10023-AN10021)Δ, terraquinone cluster (AN8512-AN8520)Δ, austinol cluster part1 (AN8379-AN8384)Δ, austinol cluster part2 (AN9246-AND9259)Δ, f9775 (AN7906-AN7915)Δ, asperthecin cluster (AN6000-AN60002)Δ
LO8030+GI dCas12aVPR	pyroA4, riboB2, pyrG89, nkuA::argB, PgpdA-dCas12aVPR-TtrpC, bar, Sterigmatocystin cluster (AN7804-AN7825)Δ, emericellamide cluster (AN2545-AN2549)Δ, asperfuranone cluster (AN1039-AN1029)Δ, monodictyphenone cluster (AN10023-AN10021)Δ, terraquinone cluster (AN8512-AN8520)Δ, austinol cluster part1 (AN8379-AN8384)Δ, austinol cluster part2 (AN9246-AND9259)Δ, f9775 (AN7906-AN7915)Δ, asperthecin cluster…
LO8030+GI dCas9VPR	pyroA4, riboB2, pyrG89, nkuA::argB, PgpdA-dCas9VPR-TtrpC, bar, Sterigmatocystin cluster (AN7804-AN7825)Δ, emericellamide cluster (AN2545-AN2549)Δ, asperfuranone cluster (AN1039-AN1029)Δ, monodictyphenone cluster (AN10023-AN10021)Δ, terraquinone cluster (AN8512-AN8520)Δ, austinol cluster part1 (AN8379-AN8384)Δ, austinol cluster part2 (AN9246-AND9259)Δ, f9775 (AN7906-AN7915)Δ, asperthecin cluster (…
Transformant strains
Strain ID	Parent Strain	PyrG auxotrophic complementation	RiboB auxotrophic complementation	PyroA auxotrophic complementation	Figure
St001	LO8030+GI dCas12aVPR	pCRI009 (pKW20088-PelcA-mCherry-TtrpC-PacI-NotI)	pYFAC-riboB	pCRI011 (pYFAC-pyroA-PgpdA-4xcrRNAarrayElcA-TtrpC)	Fig. S1, Fig. 1b
St002	LO8030+GI dCas12aVPR	pCRI009 (pKW20088-PelcA-mCherry-TtrpC-PacI-NotI)	pYFAC-riboB	pYFAC-pyroA	Fig. S1, Fig. 1b
St003	LO8030	pCRI009 (pKW20088-PelcA-mCherry-TtrpC-PacI-NotI)	pCRI004 (pYFAC-riboB-PgpdA-dLbCas12a-VPR-TtrpC)	pCRI011 (pYFAC-pyroA-PgpdA-4xcrRNAarrayElcA-TtrpC)	Fig. S1 , Fig. 1b, Fig. 4a, Fig. S15
St004	LO8030	pCRI009 (pKW20088-PelcA-mCherry-TtrpC-PacI-NotI)	pCRI004 (pYFAC-riboB-PgpdA-dLbCas12a-VPR-TtrpC)	pYFAC-pyroA	Fig. S1 , Fig. 1b
St005	LO8030+GI dCas9VPR	pCRI023(pCRI009-PU3-E1-Cas9Scaffold-8xT)	pYFAC-riboB	pYFAC-pyroA	Fig. S2 , Fig. 1c
St006	LO8030+GI dCas9VPR	pCRI009 (pKW20088-PelcA-mCherry-TtrpC-PacI-NotI)	pYFAC-riboB	pYFAC-pyroA	Fig. S2
St007	LO8030	pCRI018(pCRI009-PU3-E1-Cas9Scaffold-8xT)	pCRI006 (pYFAC-riboB-PgpdA-dSpCas9-VPR-TtrpC)	pYFAC-pyroA	Fig. S2 , Fig. 1c
St008	LO8030	pCRI019 (pCRI009-PU3-E2-Cas9Scaffold-8xT)	pCRI006 (pYFAC-riboB-PgpdA-dSpCas9-VPR-TtrpC)	pYFAC-pyroA	Fig. S2, Fig. S15
St009	LO8030	pCRI020 (pCRI009-PU3-E3-Cas9Scaffold-8xT)	pCRI006 (pYFAC-riboB-PgpdA-dSpCas9-VPR-TtrpC)	pYFAC-pyroA	Fig. S2
St010	LO8030	pCRI021 (pCRI009-PU3-E4-Cas9Scaffold-8xT)	pCRI006 (pYFAC-riboB-PgpdA-dSpCas9-VPR-TtrpC)	pYFAC-pyroA	Fig. S2
St011	LO8030	pCRI009 (pKW20088-PelcA-mCherry-TtrpC-PacI-NotI)	pCRI006 (pYFAC-riboB-PgpdA-dSpCas9-VPR-TtrpC)	pYFAC-pyroA	Fig. S2 , Fig. 1c, Fig. S15
St012	LO8030	pCRI009 (pKW20088-PelcA-mCherry-TtrpC-PacI-NotI)	pCRI006 (pYFAC-riboB-PgpdA-dSpCas9-VPR-TtrpC)	pCRI022 (pYFAC-pyroA-PU3-E1-Cas9Scaffold-8xT)	Fig. S2
St013	LO8030	pCRI009 (pKW20088-PelcA-mCherry-TtrpC-PacI-NotI)	pCRI006 (pYFAC-riboB-PgpdA-dSpCas9-VPR-TtrpC)	pCRI023 (pYFAC-pyroA-PU3-E2-Cas9Scaffold-8xT)	Fig. S2
St014	LO8030+GI dCas12aVPR	Supplemented uracil+uridine	pYFAC-riboB	pCRI025 (pYFAC-pyroA-PgpdA-4xcrRNAarrayMD-TtrpC)	Fig. 2d, Fig. S4b
St015	LO8030+GI dCas12aVPR	Supplemented uracil+uridine	pYFAC-riboB	pCRI027 (pYFAC-pyroA-PgpdA-4xcrRNAarrayMU-TtrpC)	Fig. 2d, Fig. S4b
St016	LO8030	Supplemented uracil+uridine	pCRI004 (pYFAC-riboB-PgpdA-dLbCas12a-VPR-TtrpC)	pCRI025 (pYFAC-pyroA-PgpdA-4xcrRNAarrayMD-TtrpC)	Fig. 2d
St017	LO8030	Supplemented uracil+uridine	pCRI004 (pYFAC-riboB-PgpdA-dLbCas12a-VPR-TtrpC)	pCRI027 (pYFAC-pyroA-PgpdA-4xcrRNAarrayMU-TtrpC)	Fig. 2d
St018	LO8030	Supplemented uracil+uridine	pCRI004 (pYFAC-riboB-PgpdA-dLbCas12a-VPR-TtrpC)	pYFAC-pyroA	Fig. 2d
St019	LO8030+GI dCas12aVPR	Supplemented uracil+uridine	pYFAC-riboB	pYFAC-pyroA	Fig. 2d
St020	LO8030	Supplemented uracil+uridine	pYFAC-riboB	pCRI025 (pYFAC-pyroA-PgpdA-4xcrRNAarrayMD-TtrpC)	Fig. 2d
St021	LO8030	Supplemented uracil+uridine	pYFAC-riboB	pCRI027 (pYFAC-pyroA-PgpdA-4xcrRNAarrayMU-TtrpC)	Fig. 2d
St022	LO8030+GI dCas12aVPR	Supplemented uracil+uridine	pYFAC-riboB	pCRI037 (pYFAC-pyroA-mutPgpdA-4xcrRNAarrayMD-TtrpC)	Fig. S4b
St023	LO8030+GI dCas12aVPR	Supplemented uracil+uridine	pYFAC-riboB	pCRI038 (pYFAC-pyroA-mutPgpdA-4xcrRNAarrayMU-TtrpC)	Fig. S4b
St024	LO8030+GI dCas12aVPR	Supplemented uracil+uridine	Supplemented riboflavin	pCRI028 (pCRI008- MD1)	Fig. 2e
St025	LO8030+GI dCas12aVPR	Supplemented uracil+uridine	Supplemented riboflavin	pCRI029 (pCRI008 MD2)	Fig. 2e
St026	LO8030+GI dCas12aVPR	Supplemented uracil+uridine	Supplemented riboflavin	pCRI030 (pCRI008- MD3)	Fig. 2e
St027	LO8030+GI dCas12aVPR	Supplemented uracil+uridine	Supplemented riboflavin	pCRI031 (pCRI008- MD4)	Fig. 2e
St028	LO8030+GI dCas12aVPR	Supplemented uracil+uridine	Supplemented riboflavin	pCRI008	Fig. 2e, Fig. S5b
St029	LO8030+GI dCas12aVPR	Supplemented uracil+uridine	Supplemented riboflavin	pCRI025 (pYFAC-pyroA-PgpdA-4xcrRNAarrayMD-TtrpC)	Fig. 2e
St030	LO8030+GI dCas12aVPR	Supplemented uracil+uridine	Supplemented riboflavin	pCRI032 (pCRI008- MU2)	Fig. S5b
St031	LO8030+GI dCas12aVPR	Supplemented uracil+uridine	Supplemented riboflavin	pCRI033 (pCRI008- MU3)	Fig. S5b
St032	LO8030+GI dCas12aVPR	Supplemented uracil+uridine	Supplemented riboflavin	pCRI034 (pCRI008- MU4)	Fig. S5b
St033	LO8030+GI dCas12aVPR	pCRI035 (pKW20088-PmicA-5'UTR-micA)	pYFAC-riboB	pCRI025 (pYFAC-pyroA-PgpdA-4xcrRNAarrayMD-TtrpC)	Fig. 2f
St034	LO8030+GI dCas12aVPR	pCRI035 (pKW20088-PmicA-5'UTR-micA)	pYFAC-riboB	pCRI027 (pYFAC-pyroA-PgpdA-4xcrRNAarrayMU-TtrpC)	Fig. 2f
St035	LO8030+GI dCas12aVPR	pCRI035 (pKW20088-PmicA-5'UTR-micA)	pYFAC-riboB	pYFAC-pyroA	Fig. 2f
St036	LO8030	pCRI035 (pKW20088-PmicA-5'UTR-micA)	pCRI004 (pYFAC-riboB-PgpdA-dLbCas12a-VPR-TtrpC)	pCRI025 (pYFAC-pyroA-PgpdA-4xcrRNAarrayMD-TtrpC)	Fig. 2f
St037	LO8030	pCRI035 (pKW20088-PmicA-5'UTR-micA)	pCRI004 (pYFAC-riboB-PgpdA-dLbCas12a-VPR-TtrpC)	pCRI027 (pYFAC-pyroA-PgpdA-4xcrRNAarrayMU-TtrpC)	Fig. 2f
St038	LO8030	pCRI035 (pKW20088-PmicA-5'UTR-micA)	pYFAC-riboB	pCRI025 (pYFAC-pyroA-PgpdA-4xcrRNAarrayMD-TtrpC)	Fig. 2f
St039	LO8030	pCRI035 (pKW20088-PmicA-5'UTR-micA)	pYFAC-riboB	pCRI027 (pYFAC-pyroA-PgpdA-4xcrRNAarrayMU-TtrpC)	Fig. 2f
St040	LO8030+GI dCas12aVPR	pCRI036 (pKW20088-MinimalPmicA-5'UTR-micA)	pYFAC-riboB	pCRI025 (pYFAC-pyroA-PgpdA-4xcrRNAarrayMD-TtrpC)	Fig. 2g
St042	LO8030+GI dCas12aVPR	pCRI036 (pKW20088-MinimalPmicA-5'UTR-micA)	pYFAC-riboB	pYFAC-pyroA	Fig. 2g
St043	LO8030+GI dCas12aVPR	pCRI040 (pKW20088-PgpdA-4xcrRNAarrayMD-TtrpC)	Supplemented riboflavin	pCRI027 (pYFAC-pyroA-PgpdA-4xcrRNAarrayMU-TtrpC)	Fig. S6b,
St044	LO8030+GI dCas12aVPR	pCRI040 (pKW20088-PgpdA-4xcrRNAarrayMD-TtrpC)	Supplemented riboflavin	pYFAC-pyroA	Fig. S6b, Fig. S7a
St045	LO8030+GI dCas12aVPR	pKW20088	Supplemented riboflavin	pCRI025 (pYFAC-pyroA-PgpdA-4xcrRNAarrayMD-TtrpC)	Fig. S6b, Fig. S7b, Fig. 3c
St046	LO8030+GI dCas12aVPR	pCRI040 (pKW20088-PgpdA-4xcrRNAarrayMD-TtrpC)	Supplemented riboflavin	pCRI039 (pCRI008-3xcrRNAarrayP)	Fig. S7a, Fig. 3d
St047	LO8030+GI dCas12aVPR	pKW20088	Supplemented riboflavin	pCRI039 (pCRI008-3xcrRNAarrayP)	Fig. S7a
St048	LO8030+GI dCas12aVPR	pCRI041 (pKW20088-PgpdA-3xcrRNAarrayP-TtrpC)	Supplemented riboflavin	pCRI025 (pYFAC-pyroA-PgpdA-4xcrRNAarrayMD-TtrpC)	Fig. S7b, Fig. 3c–3d
St049	LO8030+GI dCas12aVPR	pCRI041 (pKW20088-PgpdA-3xcrRNAarrayP-TtrpC)	Supplemented riboflavin	pYFAC-pyroA	Fig. S7b, Fig. 3c
St050	LO8030	pCRI041 (pKW20088-PgpdA-3xcrRNAarrayP-TtrpC)	pCRI004 (pYFAC-riboB-PgpdA-dLbCas12a-VPR-TtrpC)	pCRI025 (pYFAC-pyroA-PgpdA-4xcrRNAarrayMD-TtrpC)	Fig. S7c, Fig. 3d
St051	LO8030	pKW20088	pCRI004 (pYFAC-riboB-PgpdA-dLbCas12a-VPR-TtrpC)	pYFAC-pyroA	Fig. S7c
St052	LO8030+GI dCas12aVPR	pCRI042 (pYFAC-CH2-PalcA-micA)	pYFAC-CH3	pCRI008 (pCRI-PgpdA-Cas12aScaffold-BsmbI-Cas12aScaffold-TrcpT)	Fig. S8a
St053	LO8030+GI dCas12aVPR	pCRI042 (pYFAC-CH2-PalcA-micA)	pYFAC-CH3	pCRI043 (pYFAC-CH4-PalcA-micB)	Fig. S8a
St054	LO8030+GI dCas12aVPR	pCRI042 (pYFAC-CH2-PalcA-micA)	pCRI044 (pYFAC-CH3-PalcA-micC)	pCRI043 (pYFAC-CH4-PalcA-micB)	Fig. S8a,b
St055	LO8030	pCRI009 (pKW20088-PelcA-mCherry-TtrpC-PacI-NotI)	pCRI005 (pYFAC-riboB-PgpdA-dLbCpf1(D156R)-VPR-TtrpC)	pCRI011 (pYFAC-pyroA-PgpdA-4xcrRNAarrayelcA-TtrpC)	Fig. 4a, 4b , Fig. S15
St056	LO8030	Supplemented uracil+uridine	pCRI005 (pYFAC-riboB-PgpdA-dLbCpf1(D156R)-VPR-TtrpC)	pCRI025 (pYFAC-pyroA-PgpdA-4xcrRNAarrayMD-TtrpC)	Fig. 4b
St057	LO8030	Supplemented uracil+uridine	pCRI004 (pYFAC-riboB-PgpdA-dLbCas12a-VPR-TtrpC)	pCRI045 (pCRI008-crRNAarrayAltPam)	Fig. 4c
St058	LO8030	Supplemented uracil+uridine	pCRI005 (pYFAC-riboB-PgpdA-dLbCpf1(D156R)-VPR-TtrpC)	pCRI045 (pCRI008-crRNAarrayAltPam)	Fig. 4c
St059	LO8030	Supplemented uracil+uridine	pYFAC-riboB	pCRI045 (pCRI008-crRNAarrayAltPam)	Fig. 4c
(1) Chiang, Y. M., Ahuja, M., Oakley, C. E., Entwistle, R., Asokan, A., Zutz, C., Wang, C. C. C. C., and Oakley, B. R. (2016) Development of Genetic Dereplication Strains in Aspergillus nidulans Results in the Discovery of Aspercryptin. Angew. Chemie - Int. Ed. 55, 1662–1665

### Sheet: Table S5
Table S5: Vectors used in this study
Plasmid ID	Vector name	Reference	Purpose	Main components	Molecular cloning technique	Addgene ID
pCRI001	pGEM-LS-Bar-PgpdA-dLbCas12a-VPR-Ttrpc-LS	This work	Genome Integration of PgpdA-dLbCas12a-VPR-TtrpC	pUC; AmpR ; Homology arm 1 (amplified ChrIV_A_nidulans_FGSC_A4:2736011-2737053); Bar ; PgpdA-dLbCas12a-VPR-TtrpC ; Homology arm 2 (amplified ChrIV_A_nidulans_FGSC_A4:2790295-2791327)	Isothermal assembly reaction or Yeast homologous recombination	140193
pCRI002	pGEM-LS-Bar-PgpdA-dLbCpf1(D156R)-VPR-TtrpC-LS	This study	1st step of cloning towards AMA1 delivery vector of D156R dCas12a-VPR variant/ Integrative vector for D156R dCas12a-VPR	pUC; AmpR ; Homology arm 1 (amplified ChrIV_A_nidulans_FGSC_A4:2736011-2737053); Bar ; PgpdA-D156RdLbCas12a-VPR-TtrpC ; Homology arm 2 ( amplified ChrIV_A_nidulans_FGSC_A4:2790295-2791327)	Isothermal assembly reaction or Yeast homologous recombination	140194
pCRI003	pGEM-LS-Bar-PgpdA-dSpCas9-VPR-TtrpC-LS	This study	Genome Integration of PgpdA-dSpCas9-VPR	pUC; AmpR; Homology arm 1 (amplified ChrIV_A_nidulans_FGSC_A4:2736011-2737053); Bar ; PgpdA-dSpCas9-VPR-TtrpC ; Homology arm 2 (amplified ChrIV_A_nidulans_FGSC_A4:2790295-2791327)	Isothermal assembly reaction or Yeast homologous recombination	140196
pCRI004	pYFAC-riboB-PgpdA-dLbCas12a-VPR-TtrpC	This study	Episomal expression of dLbCas12a-VPR	AMA1; pyrG; 2µ replicon; URA3;Leu ; AmpR; ColE1 ori; Kan ; PgpdA-dLbCas12a-VPR-TtrpC	Isothermal assembly reaction or Yeast homologous recombination	140197
pCRI005	pYFAC-riboB-PgpdA-dLbCpf1(D156R)-VPR-TtrpC	This study	Episomal delivery of D156R variant dLbCas12a-VPR	AMA1; pyrG; 2µ replicon; URA3; Leu ; AmpR; ColE1 ori; Kan ; PgpdA-D165RdLbCas12a-VPR-TtrpC	Isothermal assembly reaction or Yeast homologous recombination	140198
pCRI006	pYFAC-riboB-PgpdA-dSpCas9-VPR-TtrpC	This study	Episomal expression of dSpCas9-VPR	AMA1; pyrG; 2µ replicon; URA3; AmpR; ColE1 ori; PgpdA-dSpCas9-VPR-TtrpC	Isothermal assembly reaction or Yeast homologous recombination	140199
pCRI007	pGEM-PgpdA-Cas12aScaffold-BsmbI-TtrpC	This study	crRNA entry cloning vector for PgpdA expression of LbCas12a crRNA ( 2-steps cloning)	pUC; AmpR; minPgpdA-LbCas12aScaffold-BsmbIx2-LbCas12aScaffold-TtrpC	BsmbI digestion + annealed oligo cloning	140200
pCRI008	pCRI-PgpdA-Cas12aScaffold-BsmbI-Cas12aScaffold-TrcpT	This study	crRNA entry and expression vector for PgpdA expression of LbCas12a crRNAs. BsmbI domesticated AMA1 fungal vector (1-step cloning)	AMA1; ColE1 ori; pyroA; AmpR; mutPgpdA-LbCas12aScaffold-BsmbIx2-LbCas12aScaffold-TtrpC	Isothermal assembly reaction or Yeast homologous recombination	140201
pYFAC-riboB	pYFAC-riboB	(1)	Fungal backbone vector (riboA marker), Negative control	AMA1; riboB; 2µ replicon; URA3; AmpR; ColE1 ori
pKW20088	pKW20088	(2)	Fungal backbone vector (pyrG marker), Negative control	AMA1; pyrG; 2µ replicon; URA3; AmpR; ColE1 ori
pYFAC-pyroA	pYFAC-pyroA	(1)	Fungal backbone vector (pyroA marker), Negative control	AMA1; pyroA; 2µ replicon; URA3; AmpR; ColE1 ori
pCRI009	pKW20088-PelcA-mCherry-TtrpC-PacI-NotI	This study	Proof-of-concept fluorescent reporter	AMA1; pyrG; 2µ replicon; URA3; AmpR; ColE1 ori; PelcA(amplified SNOG_08614 NW_001884561.1:299906-300511 Parastagonospora nodorum SN1)- mCherry-TtrpC.	Isothermal assembly reaction or Yeast homologous recombination	140202
pCRI010	pGEM-PgpdA-4xcrRNAarray-elcA-Cas12aScaffold-TtrpC	This study	Step 1 Cloning Cas12a crRNA targeting elcA	pUC; AmpR; minPgpdA-4xcrRNAArrayelcA-TtrpC	Isothermal assembly reaction or Yeast homologous recombination
pCRI011	pYFAC-pyroA-PgpdA-4xcrRNAarrayelcA-TtrpC	This study	Delivery of Cas12a crRNA array targeting elcA	AMA1; pyroA; 2µ replicon; URA3; AmpR; ColE1 ori; PgpdA-4xcrRNAArrayelcA-TtrpC	Isothermal assembly reaction or Yeast homologous recombination	140203
pCRI012	pGEM-PacI-PU3-BsmbI-NotI	This study	1st step to build PU3 Cas9 entry cloning vector	pUC; AmpR; AfPU3-BsmbIx2	Isothermal assembly reaction or Yeast homologous recombination	140204
pCRI013	pGEM-PacI-PU3-BsmbI-Cas9Scaffold-8xT-NotI	This study	PU3 Cas9 sgRNAs entry cloning vector	pUC; AmpR; AfPU3-BsmbIx2-Cas9sgRNAscaffold-8xT(terminator)	Isothermal assembly reaction or Yeast homologous recombination
pCRI014	pGEM-PacI-PU3-E1-Cas9Scaffold-8xT-NotI	This study	Step 1 Cloning Cas9 sgRNA 1 targeting elcA	pUC; AmpR; AfPU3-E1-Cas9sgRNAscaffold-8xT(terminator)	BsmbI digestion + annealed oligo cloning
pCRI015	pGEM-PacI-PU3-E2-Cas9Scaffold-8xT-NotI	This study	Step 1 Cloning Cas9 sgRNA 2 targeting elcA	pUC; AmpR; AfPU3-E2-Cas9sgRNAscaffold-8xT(terminator)	BsmbI digestion + annealed oligo cloning
pCRI016	pGEM-PacI-PU3-E3-Cas9Scaffold-8xT-NotI	This study	Step 1 Cloning Cas9 sgRNA 3 targeting elcA	pUC; AmpR; AfPU3-E3-Cas9sgRNAscaffold-8xT(terminator)	BsmbI digestion + annealed oligo cloning
pCRI017	pGEM-PacI-PU3-E4-Cas9Scaffold-8xT-NotI	This study	Step 1 Cloning Cas9 sgRNA 4 targeting elcA	pUC; AmpR; AfPU3-E4-Cas9sgRNAscaffold-8xT(terminator)	BsmbI digestion + annealed oligo cloning
pCRI018	pCRI009-PU3-E1-Cas9Scaffold-8xT	This study	Fluorescence reporter along expression casette for Cas9 sgRNA 1	AMA1; pyrG; 2µ replicon; URA3; AmpR; ColE1 ori; PelcA(amplified SNOG_08614 NW_001884561.1:299906-300511 Parastagonospora nodorum SN1)- mCherry-TtrpC.; AfPU3-E1-Cas9sgRNAscaffold-8xT(terminator)	PacI NotI digestion + ligation	140205
pCRI019	pCRI009-PU3-E2-Cas9Scaffold-8xT	This study	Fluorescence reporter along expression casette for Cas9 sgRNA 2	AMA1; pyrG; 2µ replicon; URA3; AmpR; ColE1 ori; PelcA(amplified SNOG_08614 NW_001884561.1:299906-300511 Parastagonospora nodorum SN1)- mCherry-TtrpC.; AfPU3-E2-Cas9sgRNAscaffold-8xT(terminator)	PacI NotI digestion + ligation
pCRI020	pCRI009-PU3-E3-Cas9Scaffold-8xT	This study	Fluorescence reporter along expression casette for Cas9 sgRNA 3	AMA1; pyrG; 2µ replicon; URA3; AmpR; ColE1 ori; PelcA(amplified SNOG_08614 NW_001884561.1:299906-300511 Parastagonospora nodorum SN1)- mCherry-TtrpC.; AfPU3-E3-Cas9sgRNAscaffold-8xT(terminator)	PacI NotI digestion + ligation
pCRI021	pCRI009-PU3-E4-Cas9Scaffold-8xT	This study	Fluorescence reporter along expression casette for Cas9 sgRNA 4	AMA1; pyrG; 2µ replicon; URA3; AmpR; ColE1 ori; PelcA(amplified SNOG_08614 NW_001884561.1:299906-300511 Parastagonospora nodorum SN1)- mCherry-TtrpC.; AfPU3-E4-Cas9sgRNAscaffold-8xT(terminator)	PacI NotI digestion + ligation
pCRI022	pYFAC-pyroA-PU3-E1-Cas9Scaffold-8xT	This study	Cas9 sgRNA delivery from AMA1 pyroA	AMA1; pyroA; 2µ replicon; URA3; AmpR; ColE1 ori; AfPU3-E1-Cas9sgRNAscaffold-8xT(terminator)	Isothermal assembly reaction or Yeast homologous recombination
pCRI023	pYFAC-pyroA-PU3-E2-Cas9Scaffold-8xT	This study	Cas9 sgRNA delivery from AMA1 pyroA	AMA1; pyroA; 2µ replicon; URA3; AmpR; ColE1 ori; AfPU3-E2-Cas9sgRNAscaffold-8xT(terminator)	Isothermal assembly reaction or Yeast homologous recombination
pCRI024	pGEM-PgpdA-Cas12aScaffold-4xcrRNAarrayMD-TtrpC	This study	Step 1 Cloning Cas12a MD crRNA array	pUC; AmpR; minPgpdA-4xcrRNAArrayMD-TtrpC	BsmbI digestion + annealed oligo cloning
pCRI025	pYFAC-pyroA-PgpdA-Cas12aScaffold-4xcrRNAarrayMD-TtrpC	This study	Cas12a MD crRNA array AMA1 delivery	AMA1; pyroA; 2µ replicon; URA3; AmpR; ColE1 ori; PgpdA-4xcrRNAArrayMD-TtrpC	Isothermal assembly reaction or Yeast homologous recombination
pCRI026	pGEM-PgpdA-Cas12aScaffold-4xcrRNAarrayMU-TtrpC	This study	Step 1 Cloning Cas12a MU crRNA array	pUC; AmpR; minPgpdA-4xcrRNAArrayMU-TtrpC	BsmbI digestion + annealed oligo cloning
pCRI027	pYFAC-pyroA-PgpdA-Cas12aScaffold-4xcrRNAarrayMU-TtrpC	This study	Cas12a MU crRNA array AMA1 delivery	AMA1; pyroA; 2µ replicon; URA3; AmpR; ColE1 ori; PgpdA-4xcrRNAArrayMU-TtrpC	Isothermal assembly reaction or Yeast homologous recombination
pCRI028	pCRI008- MD1	This study	Single Cas12a crRNA delivery	AMA1; ColE1 ori; pyroA; AmpR; mutPgpdA-MD1crRNA-Scaffold-TtrpC	BsmbI digestion + annealed oligo cloning
pCRI029	pCRI008- MD2	This study	Single Cas12a crRNA delivery	AMA1; ColE1 ori; pyroA; AmpR; mutPgpdA-MD2crRNA-Scaffold-TtrpC	BsmbI digestion + annealed oligo cloning
pCRI030	pCRI008- MD3	This study	Single Cas12a crRNA delivery	AMA1; ColE1 ori; pyroA; AmpR; mutPgpdA-MD3crRNA-Scaffold-TtrpC	BsmbI digestion + annealed oligo cloning
pCRI031	pCRI008- MD4	This study	Single Cas12a crRNA delivery	AMA1; ColE1 ori; pyroA; AmpR; mutPgpdA-MD4crRNA-Scaffold-TtrpC	BsmbI digestion + annealed oligo cloning
pCRI032	pCRI008- MU2	This study	Single Cas12a crRNA delivery	AMA1; ColE1 ori; pyroA; AmpR; mutPgpdA-MU2crRNA-Scaffold-TtrpC	BsmbI digestion + annealed oligo cloning
pCRI033	pCRI008- MU3	This study	Single Cas12a crRNA delivery	AMA1; ColE1 ori; pyroA; AmpR; mutPgpdA-MU3crRNA-Scaffold-TtrpC	BsmbI digestion + annealed oligo cloning
pCRI034	pCRI008- MU4	This study	Single Cas12a crRNA delivery	AMA1; ColE1 ori; pyroA; AmpR; mutPgpdA-Mu4crRNA-Scaffold-TtrpC	BsmbI digestion + annealed oligo cloning
pCRI035	pKW20088-PmicA-5'UTR-micA	This study	High basal expression episomal micA target (complete gene)	AMA1; pyrG; 2µ replicon; URA3; AmpR; ColE1 ori; AN3396 micA (amplified ChrVI_A_nidulans_FGSC_A4:840842-845179)	Isothermal assembly reaction or Yeast homologous recombination
pCRI036	pKW20088-MinimalPmicA-5'UTR-micA	This study	Low basal expression episomal micA target	AMA1; pyrG; 2µ replicon; URA3; AmpR; ColE1 ori; minimal AN3396 micA (amplified ChrVI_A_nidulans_FGSC_A4:840842-844854)	Isothermal assembly reaction or Yeast homologous recombination
pCRI037	pYFAC-pyroA-mutPgpdA-4xcrRNAarrayMD-TtrpC	This study	Testing the effect of PgpdA BsmbI domestication	AMA1; pyroA; 2µ replicon; URA3; AmpR; ColE1 ori; mutPgpdA-4xcrRNAArrayMD-TtrpC	Isothermal assembly reaction or Yeast homologous recombination
pCRI038	pYFAC-pyroA-mutPgpdA-4xcrRNAarrayMU-TtrpC	This study	Testing the effect of PgpdA BsmbI domestication	AMA1; pyroA; 2µ replicon; URA3; AmpR; ColE1 ori; mutPgpdA-4xcrRNAArrayMU-TtrpC	Isothermal assembly reaction or Yeast homologous recombination
pCRI039	pCRI008-3xcrRNAarrayP	This study	Cas12a P crRNA array AMA1 delivery from pyroA	AMA1; ColE1 ori; pyroA; AmpR; mutPgpdA-Cas12ascaffold-crRNA arrayP-TtrpC	BsmbI digestion + annealed oligo cloning
pCRI040	pKW20088-PgpdA-4xcrRNAarrayMD-TtrpC	This study	Cas12a MD crRNA array AMA1 delivery from pryrG marker	AMA1; pyrG; 2µ replicon; URA3; AmpR; ColE1 ori ; PgpdA-4xcrRNAArrayMD-TtrpC	Isothermal assembly reaction or Yeast homologous recombination
pCRI041	pKW20088-PgpdA-3xcrRNAarrayP-TtrpC	This study	Cas12a P crRNA array AMA1 delivery from pyrG	AMA1; pyrG; 2µ replicon; URA3; AmpR; ColE1 ori ; PgpdA-3xcrRNAArrayP-TtrpC	Isothermal assembly reaction or Yeast homologous recombination
pYFAC-CH2	pYFAC-CH2	(1)	Backbone for cloning with PalcA, Negative control	AMA1; CEN/ARS; ColE1 ori; pyrG; URA3; AmpR; PalcA-T1-PalcS/M-T2-PaldA
pYFAC-CH3	pYFAC-CH3	(1)	Backbone for cloning with PalcA, Negative control	AMA1; 2µ replicon; ColE1 ori;riboB; URA3; AmpR; PalcA-T1-PalcS/M-T2-PaldA
pYFAC-CH4	pYFAC-CH4	(1)	Backbone for cloning with PalcA, Negative control	AMA1; 2µ replicon; ColE1 ori; pyroA; URA3; AmpR; PalcA-T1-PalcS/M-T2-PaldA
pCRI042	pYFAC-CH2-PalcA-micA	This study	Expression of micA under the strong promoter alcA	AMA1; CEN/ARS; ColE1 ori; pyrG; URA3; AmpR; PalcA-micAT1 ; PalcS/M-T2-PaldA (cloning cassette)	Isothermal assembly reaction or Yeast homologous recombination
pCRI043	pYFAC-CH4-PalcA-micB	This study	Expression of micB under a strong promoter alcA	AMA1; CEN/ARS; ColE1 ori; pyroA; URA3; AmpR; PalcA-MicB-T1 ; PalcS/M-T2-PaldA (cloning cassette)	Isothermal assembly reaction or Yeast homologous recombination
pCRI044	pYFAC-CH3-PalcA-micC	This study	Expression of micC under a strong promoter alcA	AMA1; CEN/ARS; ColE1 ori; riboB; URA3; AmpR; PalcA-MicC-T1 ; PalcS/M-T2-PaldA (cloning cassette)	Isothermal assembly reaction or Yeast homologous recombination
pCRI045	pCRI008-crRNAarrayAltPam	This study	TTCN PAM sites targeting crRNA array fungal delivery	AMA1; ColE1 ori; pyroA; AmpR; mutPgpdA-crRNA arrayAltPam-Cas12ascaffold-TtrpC	BsmbI digestion + annealed oligo cloning
	*Aspergillus nidulans genomic coordinates from AspGD http://www.aspergillusgenome.org/ (3)
References	**Parastagonospora nodorum genomic coordinates from NCBI.
	1. Hu, J., Sarrami, F., Li, H., Zhang, G., Stubbs, K. A., Lacey, E., Stewart, S. G., Karton, A., Piggott, A. M. M., and Chooi, Y.-H. H. (2019) Heterologous biosynthesis of elsinochrome A sheds light on the formation of the photosensitive perylenequinone system. Chem. Sci. 10, 1457–1465.
	2. Tsunematsu, Y., Ishikawa, N., Wakana, D., Goda, Y., Noguchi, H., Moriya, H., Hotta, K., and Watanabe, K. (2013) Distinct mechanisms for spiro-carbon formation reveal biosynthetic pathway crosstalk. Nat. Chem. Biol. 9, 818–825.
	3. As annotated in AspGD. Cerqueira, G. C., Arnaud, M. B., Inglis, D. O., Skrzypek, M. S., Binkley, G., Simison, M., Miyasato, S. R., Binkley, J., Orvis, J., Shah, P., Wymore, F., Sherlock, G., and Wortman, J. R. (2014) The Aspergillus Genome Database: Multispecies curation and incorporation of RNA-Seq data to improve structural gene annotations. Nucleic Acids Res. 42, 705–710.

### Sheet: Table S6
Table S6: Sequences targeted
crRNA ID	Scaffold	Target	Genomic coordinates ChrVI A nidulans FGSC A4 (1)	4 nt PAM (Cas12a)	20nt spacer (5’– 3’)	3 nt PAM (Cas9)	Strand	Distance to TSS (1) TSS=844,847	Distance to ORF ATG (1) CDS=844,204	Position in poly-crRNA array (5'-3')
E-a	LbCas12a	PelcA	-	TTTC	AACATCCTTGTGTGAATATT	-	Template	Unknown	88 bp	4th
E-b	LbCas12a	PelcA	-	TTTC	GATGGTGGTGCTAGCTTCTC	-	Template	Unknown	224 bp	2nd
E-c	LbCas12a	PelcA	-	TTTA	CTCAACACTGTACTGGCAAC	-	Non-template	Unknown	267 bp	3rd
E-d	LbCas12a	PelcA	-	TTTC	ATTCCACTCATCATAGTACT	-	Non-template	Unknown	327 bp	1st
E-1	Cas9 sgRNA	PelcA	-	-	ACCAGCTCCATATAATATGA	CGG	Template	Unknown	162 bp	-
E-2	Cas9 sgRNA	PelcA	-	-	TTCGTCATGGAGCGTTTCGA	TGG	Template	Unknown	242 bp	-
E-3	Cas9 sgRNA	PelcA	-	-	GCCAATTTTGGCCGAAAACC	TGG	Non-template	Unknown	291 bp	-
E-4	Cas9 sgRNA	PelcA	-	-	GTACTGAGCATCGATCTAGC	TGG	Non-template	Unknown	342 bp	-
MU-1	LbCas12a	PmicA	844,966-844,986	TTTC	TTCCAACTCATCTCCCGCTA	-	Non-template	119 bp	762 bp	1st
MU-2	LbCas12a	PmicA	844,999-845,019	TTTG	ACTGAAGGAGGGGCGTCCCA	-	Non-template	152 bp	795 bp	2nd
MU-3	LbCas12a	PmicA	845,089-845,109	TTTC	CCCGATTGATCACCGCAGGT	-	Template	242 bp	885 bp	3rd
MU-4	LbCas12a	PmicA	845,150-845,170	TTTC	TGAATCCACTCTACATTCCT	-	Template	303 bp	946 bp	4rth
MD-1	LbCas12a	5'UTR micA	844,360-844,340	TTTG	GCAGTCACCTCTTGTCGGCC	-	Non-template	-484 bp	139 bp	3rd
MD-2	LbCas12a	5'UTR micA	844,420-844,400	TTTG	GAGAGTCTGGCTTATCTCCA	-	Template	-427 bp	196 bp	1st
MD-3	LbCas12a	5'UTR micA	844,492-844,472	TTTC	CTGTCAGGTAATCTGGCCAT	-	Non-template	-355 bp	267 bp	2nd
MD-4	LbCas12a	5'UTR micA	844,548-844,528	TTTA	CGTCGGCCAGGAGAGACCAG	-	Template	-299 bp	324 bp	4th
P-1	LbCas12a	micB and micC bidirectional promoter	846,938-846,918	TTTA	ATCCTGGCACTTAATCCTGG	-	Non-template (micB) ; template (micC)	117 bp (micB) ; 259 bp (micC)	155 bp (micB) ; 300 bp (micC)	1st
P-2	LbCas12a	micB and micC bidirectional promoter	846,846-846,826	TTTG	AACGCGATTGCACGCATTGC	-	Template (micB) ; non-template (micC)	209 bp (micB) ; 167 bp (micC)	247 bp (micB) ; 208 bp (micC)	2nd
P-3	LbCas12a	micB and micC bidirectional promoter	846,750-846,730	TTTG	GCCCCCTCCTCCCCTCTTCA	-	Non-template (micB) ; template (micC)	305 bp (micB) ; 71 bp (micC)	343 bp (micB) ; 112 bp (micC)	3rd
AltPam-1	LbCas12a	5'UTR micA	844,349-844,368	TTCC	CACCTCTTGTCGGCCGTCCT	-	Template	-499	145
AltPam-2	LbCas12a	5'UTR micA	844,397-844,416	TTCT	GAGGTGGAGATAAGCCAGAC	-	Template	-451	212
AltPam-3	LbCas12a	5'UTR micA	844,473-844,492	TTCC	TGTCAGGTAATCTGGCCATG	-	Template	-375	288
(1) As annotated in AspGD. Cerqueira, G. C., Arnaud, M. B., Inglis, D. O., Skrzypek, M. S., Binkley, G., Simison, M., Miyasato, S. R., Binkley, J., Orvis, J., Shah, P., Wymore, F., Sherlock, G., and Wortman, J. R. (2014) The Aspergillus Genome Database: Multispecies curation and incorporation of RNA-Seq data to improve structural gene annotations. Nucleic Acids Res. 42, 705–710.

### Sheet: Table S7
Table S7: Oligonucleotides used to create crRNA/sgRNA
Oligo ID	Sequence (5'-3')	Encoded crRNAs ID	Destination Plasmid ID
ArrayElcA-1-F	AGATATTCCACTCATCATAGTACTAATTTCTACTAAGTGTAGATGATGGTGGTGCTAGCTTCTCAATTTCTACTAAG	E-d ; E-c	pCRI010
ArrayElcA-1-R	TACACTTAGTAGAAATTGAGAAGCTAGCACCACCATCATCTACACTTAGTAGAAATTAGTACTATGATGAGTGGAAT	E-d ; E-c	pCRI010
ArrayElcA-2-F	TGTAGATCTCAACACTGTACTGGCAACAATTTCTACTAAGTGTAGATAACATCCTTGTGTGAATATT	E-b ; E-a	pCRI010
ArrayElcA-2-R	AATTAATATTCACACAAGGATGTTATCTACACTTAGTAGAAATTGTTGCCAGTACAGTGTTGAGATC	E-b ; E-a	pCRI010
U3-E1-Cas9-F	CAGCACCAGCTCCATATAATATGA	E-1	pCRI014
U3-E1-Cas9-R	TTTCTCATATTATATGGAGCTGGT	E-1	pCRI014
U3-E2-Cas9-F	CAGCTTCGTCATGGAGCGTTTCGA	E-2	pCRI015
U3-E2-Cas9-R	TTTCTCGAAACGCTCCATGACGAA	E-2	pCRI015
U3-E3-Cas9-F	CAGCGCCAATTTTGGCCGAAAACC	E-3	pCRI016
U3-E3-Cas9-R	AAACGGTTTTCGGCCAAAATTGGC	E-3	pCRI016
U3-E4-Cas9-F	CAGCGTACTGAGCATCGATCTAGC	E-4	pCRI017
U3-E4-Cas9-R	AAACGCTAGATCGATGCTCAGTAC	E-4	pCRI017
ArrayMU-1-F	AGATTTCCAACTCATCTCCCGCTAAATTTCTACTAAGTGTAGATACTGAAGGAGGGGCGTCCCAAATTTCTACTAAG	MU-1 ; MU-2	pCRI024
ArrayMU-1-R	TACACTTAGTAGAAATTTGGGACGCCCCTCCTTCAGTATCTACACTTAGTAGAAATTTAGCGGGAGATGAGTTGGAA	MU-1 ; MU-2	pCRI024
ArrayMU-2-F	TGTAGATCCCGATTGATCACCGCAGGTAATTTCTACTAAGTGTAGATTGAATCCACTCTACATTCCT	MU-3 ; MU-4	pCRI024
ArrayMU-2-R	AATTAGGAATGTAGAGTGGATTCAATCTACACTTAGTAGAAATTACCTGCGGTGATCAATCGGGATC	MU-3 ; MU-4	pCRI024
ArrayMD-1-F	AGATGAGAGTCTGGCTTATCTCCAAATTTCTACTAAGTGTAGATCTGTCAGGTAATCTGGCCATAATTTCTACTAAG	MD-2 ; MD-3	pCRI026
ArrayMD-1-R	TACACTTAGTAGAAATTATGGCCAGATTACCTGACAGATCTACACTTAGTAGAAATTTGGAGATAAGCCAGACTCTC	MD-2 ; MD-3	pCRI026
ArrayMD-2-F	TGTAGATGCAGTCACCTCTTGTCGGCCAATTTCTACTAAGTGTAGATCGTCGGCCAGGAGAGACCAG	MD-1 ; MD-4	pCRI026
ArrayMD-2-R	AATTCTGGTCTCTCCTGGCCGACGATCTACACTTAGTAGAAATTGGCCGACAAGAGGTGACTGCATC	MD-1 ; MD-4	pCRI026
MD1-F	AGATGCAGTCACCTCTTGTCGGCC	MD-1	pCRI028
MD1-R	AATTGGCCGACAAGAGGTGACTGC	MD-1	pCRI028
MD2-F	AGATGAGAGTCTGGCTTATCTCCA	MD-2	pCRI029
MD2-R	AATTTGGAGATAAGCCAGACTCTC	MD-2	pCRI029
MD3-F	AGATCTGTCAGGTAATCTGGCCAT	MD-3	pCRI030
MD3-R	AATTATGGCCAGATTACCTGACAG	MD-3	pCRI030
MD4-F	AGATCGTCGGCCAGGAGAGACCAG	MD-4	pCRI031
MD4-R	AATTCTGGTCTCTCCTGGCCGACG	MD-4	pCRI031
MU2-F	AGATACTGAAGGAGGGGCGTCCCA	MU-2	pCRI032
MU2-R	AATTTGGGACGCCCCTCCTTCAGT	MU-2	pCRI032
MU3-F	AGATCCCGATTGATCACCGCAGGT	MU-3	pCRI033
MU3-R	AATTACCTGCGGTGATCAATCGGG	MU-3	pCRI033
MU4-F	AGATTGAATCCACTCTACATTCCT	MU-4	pCRI034
MU4-R	AATTAGGAATGTAGAGTGGATTCA	MU-4	pCRI034
ArrayP-1-F	AGATATCCTGGCACTTAATCCTGGAATTTCTACTAAGTGTAGATAACGCGATTGCACGCATTGCAATTTCTACTAAG	P1 ; P2	pCRI039
ArrayP-1-R	TACACTTAGTAGAAATTGCAATGCGTGCAATCGCGTTATCTACACTTAGTAGAAATTCCAGGATTAAGTGCCAGGAT	P1 ; P2	pCRI039
ArrayP-2-F	TGTAGATGCCCCCTCCTCCCCTCTTCA	P3	pCRI039
ArrayP-2-R	AATTTGAAGAGGGGAGGAGGGGGCATC	P3	pCRI039
ArrayMut-1-F	AGATCACCTCTTGTCGGCCGTCCTAATTTCTACTAAGTGTAGATGAGGTGGAGATAAGCCAGACAATTTCTACTAAG		pCRI045
ArrayMut-1-R	TACACTTAGTAGAAATTGTCTGGCTTATCTCCACCTCATCTACACTTAGTAGAAATTAGGACGGCCGACAAGAGGTG		pCRI045
ArrayMut-2-F	TGTAGATTGTCAGGTAATCTGGCCATGAATTTCTACTAAGTGTAGATGAGGTGGAGATAAGCCAGAC		pCRI045
ArrayMut-2-R	AATTGTCTGGCTTATCTCCACCTCATCTACACTTAGTAGAAATTCATGGCCAGATTACCTGACAATC		pCRI045

### Sheet: Table S8
Table S8: Oligonucleotides
Oligo name	Sequence (5’– 3’)	Purpose	If cloning, destination plasmid	If PCR, DNA template
dCas9_VPR-F	CTCGTCGTGTCGCCCATGGACAAGAAGTACTCCATTGG	Amplifying dCas9-VPR to clone into pBARGPE1	pCRI006 (pYFAC-riboB-PgpdA-dSpCas9-VPR-TtrpC)	pAG414GPD-dCas9-VPR (1)
dCas9_VPR-R	CGTCGTCGTCGCCCACTAAAACAGAGATGTGTCGAAGATGG	Amplifying dCas9-VPR to clone into pBARGPE2	pCRI006 (pYFAC-riboB-PgpdA-dSpCas9-VPR-TtrpC)	pAG414GPD-dCas9-VPR (1)
NotI-PgpdA-F	AGTAATTCGCGGCCGCATGCGGAGAGACGGACGGT	Amplifying dCas9 cloned into pBARGPE1	pCRI006 (pYFAC-riboB-PgpdA-dSpCas9-VPR-TtrpC)	pBARGPE1-dCas9VPR
NotI-TtrpC-R	TATGGATAGCGGCCGCATGCATTGCAGATGAGCTGT	Amplifying dCas9 cloned into pBARGPE1	pCRI006 (pYFAC-riboB-PgpdA-dSpCas9-VPR-TtrpC)	pBARGPE1-dCas9VPR
LIC-H1-F	TTCCTCGTCGTGTCGCCCAAGTGTAGGTAATGATTAGGATTGCTGG	Amplifying homology arm 1 to clone into pGEM-LIC	pCRI003 (pGEM-LS-Bar-PgpdA-dSpCas9-VPR-TtrpC-LS)	A. nidulans LO8030 gDNA
H1-R	CCGCTCATGAGACAATAACCCTGTCCCACCTTGATCTACCTGC	Amplifying homology arm 1 to clone into pGEM-LIC	pCRI003 (pGEM-LS-Bar-PgpdA-dSpCas9-VPR-TtrpC-LS)	A. nidulans LO8030 gDNA
LIC-H2-R	CGTCGTCGTCGCCCAGCATTGGACAGCGCGTTAAT	Amplifying homology arm 2 to clone into pGEM-LIC	pCRI003 (pGEM-LS-Bar-PgpdA-dSpCas9-VPR-TtrpC-LS)	A. nidulans LO8030 gDNA
H2-F	GGACGTAAACTCCTCTTCAGACCCAAAGGTTGGGTCGTCGGTA	Amplifying homology arm 2 to clone into pGEM-LIC	pCRI003 (pGEM-LS-Bar-PgpdA-dSpCas9-VPR-TtrpC-LS)	A. nidulans LO8030 gDNA
HA1-Bar-F	AGGGTTATTGTCTCATGAGCGGCTAAATCTCGGTGACGGGCAG	Amplifying Bar gene glufosinate resistance from pBARGPE1	pCRI003 (pGEM-LS-Bar-PgpdA-dSpCas9-VPR-TtrpC-LS)	pBARGPE1 or pBARGPE1-LIC (2)
Bar-R	GTCGACAGAAGATGATATTGAAGGAG	Amplifying Bar gene glufosinate resistance from pBARGPE1	pCRI003 (pGEM-LS-Bar-PgpdA-dSpCas9-VPR-TtrpC-LS)	pBARGPE1 or pBARGPE1-LIC (2)
Bar-PgpdA-F	CTCCTTCAATATCATCTTCTGTCGACCATGCGGAGAGACGGACG	Cloning PgpdA-dCas9-VPR into integrative vector	pCRI003 (pGEM-LS-Bar-PgpdA-dSpCas9-VPR-TtrpC-LS)	pCRI006
HA2-Ttrcp-R	GGTCTGAAGAGGAGTTTACGTCCATGCATTGCAGATGAGCTGTATC	Cloning PgpdA-dCas9-VPR into integrative vector	pCRI003 (pGEM-LS-Bar-PgpdA-dSpCas9-VPR-TtrpC-LS)	pCRI006
VPR-Fw	GCTGACCCCAAGAAGAAGAGGAAG	Amplifying pCRI003 backbone to clone dCas12a-VPR	pCRI001 (pGEM-LS-Bar-PgpdA-dLbCas12a-VPR-Ttrpc-LS)	pCRI003
PgpdA-R	GATTAAAGGTTCTTGGATGGGAA	Amplifying pCRI003 backbone to clone dCas12a-VPR	pCRI001 (pGEM-LS-Bar-PgpdA-dLbCas12a-VPR-Ttrpc-LS)	pCRI003
VPR-3XHA-R	CTTCCTCTTCTTCTTGGGGTCAGCGGCATAGTCGGGGACATCATATG	Amplifying dLbCas12a to clone into integrative vector	pCRI001 (pGEM-LS-Bar-PgpdA-dLbCas12a-VPR-Ttrpc-LS)	dCas12a modified from pMP7601
gpdA-dLbCpf1-F	CTTCCCATCCAAGAACCTTTAATCATGAGCAAGCTGGAGAAGTTTACA	Amplifying dLbCas12a to clone into integrative vector	pCRI001 (pGEM-LS-Bar-PgpdA-dLbCas12a-VPR-Ttrpc-LS)	pMP7601
pKW-PelcA-F	GTAACCTCGCGGGTGTTCTTGACGATGGCATCCTGCCGATGTACAGTGCTGAGGCA	Cloning PelcA into PKW2008	pCRI009 (pKW20088-PelcA-mCherry-TtrpC-PacI-NotI)	pYFAC-CH6 (3)
mcherry-PelcA-Rv	CTCCTCGCCCTTGCTCACCATATTGAGATAACGCAAGTTGAGTGAC	Cloning PelcA into PKW2008	pCRI009 (pKW20088-PelcA-mCherry-TtrpC-PacI-NotI)	pYFAC-CH6 (3)
LIC-mcherry-Rv	CGTCGTCGTCGCCCATTACTTGTACAGCTCGTCCATGC	Amplifying mCherry from pMCherry.:niaDt to clone into pBARGPE1	pCRI009 (pKW20088-PelcA-mCherry-TtrpC-PacI-NotI)	pMP7601 (4)
LIC-mcherry-FW	CTCGTCGTGTCGCCCATGGTGAGCAAGGGCGAGGAG	Amplifying mCherry from pMCherry.:niaDt to clone into pBARGPE1	pCRI009 (pKW20088-PelcA-mCherry-TtrpC-PacI-NotI)	pMP7601 (4)
pElcA-mcherry-Fw	GTCACTCAACTTGCGTTATCTCAATATGGTGAGCAAGGGCGAGGAG	Amplifying mCherry-TtrpC from pBARGPE1-mcherry to clone into pKW20088	pCRI009 (pKW20088-PelcA-mCherry-TtrpC-PacI-NotI)	pBARGPE1-mcherry
PKW-NotI-PacI-TtrpC	AACACAGTGGAGGACATACCCGTAATTTTCTGGGCGGCCGCTATTCGTTAATTAACGTCATGCATTGCAGATGAG	Amplifying parts with TtrpC to clone into fungal vector with pyrg marker (eg. mcherry from pBARGPE1-mcherry, PgpdA-crRNAarrays-TtrpC)	pCRI009 (pKW20088-PelcA-mCherry-TtrpC-PacI-NotI)	Respectively : pBARGPE1-mcherry ; pCRI029 ; pCRI044
LIC-PU3 Fw	CTCGTCGTGTCGCCCATTAATTAAGATCACATAGATGCTCGGTTGACA	Amplifying AfPU3 to clone into pGEM-LIC	pCRI012 (pGEM-PacI-PU3-BsmbI-NotI) ; pCRI013 (pGEM-PacI-PU3-BsmbI-Cas9Scaffold-8xT-NotI)	A. fumigatus 293 gDNA
LIC-BsmbI-PU3-Rv	ACGTCGTCGTCGCCCaGAGACGTGGTACCTCGTCTCTGCTGTTAGCAAAATGTTCTGACTTG	Amplifying AfPU3 to clone into pGEM-LIC	pCRI012 (pGEM-PacI-PU3-BsmbI-NotI)	A. fumigatus 293 gDNA
U3 Rv	GCTGTTAGCAAAATGTTCTGACTTG	Amplifying AfPU3 to clone into pGEM-LIC	pCRI013 (pGEM-PacI-PU3-BsmbI-Cas9Scaffold-8xT-NotI)	A. fumigatus 293 gDNA
U3-dcas9sgRNAFW	CAAGTCAGAACATTTTGCTAACAGCAGAGACGGGCGCCGCTACA	Amplifying Cas9 sgRNA cloning site from previously cloned gBlock pGEM-LIC	pCRI013 (pGEM-PacI-PU3-BsmbI-Cas9Scaffold-8xT-NotI)	gblock01
Pgem-Rv	GCTCTCCCATATGGTCGACCT	Amplifying Cas9 sgRNA cloning site from previously cloned gBlock pGEM-LIC	pCRI013 (pGEM-PacI-PU3-BsmbI-Cas9Scaffold-8xT-NotI)	gblock01
Lic-PgpdA-F	CTCGTCGTGTCGCCCATTAATTAAGACGGACGGTCGCAGAG	Amplifying PgpdA-TtrpC from pBARGPE1 to clone into pGEM-T	pCRI007 (pGEM-PgpdA-Cas12aScaffold-BsmbI-TtrpC)	pBARGPE1 (2)
Lic-TrtpcT-R	ACGTCGTCGTCGCCCATGCATTGCAGATGAGCTGT	Amplifying PgpdA-TtrpC from pBARGPE1 to clone into pGEM-T	pCRI007 (pGEM-PgpdA-Cas12aScaffold-BsmbI-TtrpC)	pBARGPE1 (2)
Cas12apolIIcrRNAcloningcassette-F	GATCGAATTTCTACTAAGTGTAGATGGAGACGAGAATTCCGTCTCCAATTTCTACTAAGTGTAGATATCT	Annealed oligo cloning to create crRNA cloning site	pCRI007 (pGEM-PgpdA-Cas12aScaffold-BsmbI-TtrpC)
Cas12apolIIcrRNAcloningcassette-R	TCGAAGATATCTACACTTAGTAGAAATTGGAGACGGAATTCTCGTCTCCATCTACACTTAGTAGAAATTC	Annealed oligo cloning to create crRNA cloning site	pCRI007 (pGEM-PgpdA-Cas12aScaffold-BsmbI-TtrpC)
PKW-U3-F	AACCTCGCGGGTGTTCTTGACGATGGCATCCTGGATCACATAGATGCTCGGTTGACA	Clone crRNA expression cassette into fungal vector	pCRI022 (pYFAC-pyroA-PU3-E1-Cas9Scaffold-8xT) ; pCRI023 (pYFAC-pyroA-PU3-E2-Cas9Scaffold-8xT)	pCRI014 , pCRI015
Cas9sgRNAT-R	GAGACCCAACAACCATGATACCAGGGGGCGGCCGCAAAAAAAAGCACCGACTCGGTGCC	Clone crRNA expression cassette into fungal vector	pCRI022 (pYFAC-pyroA-PU3-E1-Cas9Scaffold-8xT) ; pCRI023 (pYFAC-pyroA-PU3-E2-Cas9Scaffold-8xT)	pCRI014 , pCRI015
PKW-PgpdA-F	CTTAGTAACCTCGCGGGTGTTCTTGACGATGGCATCCTGCCATGCGGAGAGACGGACGGT	Clone parts delivered by PgpdA into fungal vectors (eg. dCas12aVPR, crRNA array)	pCRI025 (pYFAC-pyroA-PgpdA-4xcrRNAarrayMD-TtrpC) ; pCRI027 (pYFAC-pyroA-PgpdA-4xcrRNAarrayMU-TtrpC) ; pCRI004 (pYFAC-riboB-PgpdA-dLbCas12a-VPR-TtrpC) ; pCRI005 (pYFAC-riboB-PgpdA-dLbCpf1(D156R)-VPR-TtrpC) ; pCRI040 (pKW20088-PgpdA-4xcrRNAarrayMD-TtrpC) ; pCRI041 (pKW20088-PgpdA-3xcrRNAarrayP-TtrpC)	pCRI024
Pyro-TtrpC-R	GGAGTGATGAGACCCAACAACCATGATACCAGGGGATGCATTGCAGATGAGCTGT	Clone crRNA expression cassette into fungal vector	pCRI025 (pYFAC-pyroA-PgpdA-4xcrRNAarrayMD-TtrpC) ; pCRI027 (pYFAC-pyroA-PgpdA-4xcrRNAarrayMU-TtrpC) ; pCRI037 (pYFAC-pyroA-mutPgpdA-4xcrRNAarrayMD-TtrpC) ; pCRI038 (pYFAC-pyroA-mutPgpdA-4xcrRNAarrayMU-TtrpC)	pCRI024
Pkw-mica-Fw	CGCGGGTGTTCTTGACGATGGCATCCTGCGGGGTACTGTTTCTGAATCCACTCTACATTC	Amplifying micA and cloning into fungal vector	pCRI035 (pKW20088-PmicA-5'UTR-micA)	A. nidulans 8030 gDNA
pkw-MinmicA-fw	CGCGGGTGTTCTTGACGATGGCATCCTGCGGCTCTAAAAGGTCTGGGAAACAACC	Amplifying micA and cloning into fungal vector	pCRI036 (pKW20088-MinimalPmicA-5'UTR-micA)	A. nidulans 8030 gDNA
Pyrg-micA-Rv	CAGTGGAGGACATACCCGTAATTTTCTGGGCGGCCGCTCCAATAGCTACGCACCAAACG	Amplifying micA and cloning into fungal vector	pCRI036 (pKW20088-MinimalPmicA-5'UTR-micA) ; pCRI035 (pKW20088-PmicA-5'UTR-micA)	A. nidulans 8030 gDNA
PalcA-micA-F	TTAGAACTCTTCCAATCCTATCACCTCGCCTTAATGGTAGGCTCAGTGGTTGAG	Cloning micA into fungal expression vector	pCRI042 (pYFAC-CH2-PalcA-micA)	A. nidulans 8030 gDNA
PalcA-micA-R	CTCCACGGGGACTCGCTTCAATTTGTTCCGCTTAATGTTGCTACCTACGATGAC	Cloning micA into fungal expression vector	pCRI042 (pYFAC-CH2-PalcA-micA)	A. nidulans 8030 gDNA
PalcA-micB-F	CACGGGGACTCGCTTCAATTTGTTCCGCTTAACTACAAGGGCTGGAAATTGTCG	Cloning micB into fungal expression vector	pCRI043 (pYFAC-CH4-PalcA-micB)	A. nidulans 8030 gDNA
PalcA-micB-R	TTAGAACTCTTCCAATCCTATCACCTCGCCTTATGGCGATCGCGTCGTTG	Cloning micB into fungal expression vector	pCRI043 (pYFAC-CH4-PalcA-micB)	A. nidulans 8030 gDNA
PalcA-micC-F	TTAGAACTCTTCCAATCCTATCACCTCGCCTTATGGCCAACATGCCAACCG	Cloning micC into fungal expression vector	pCRI044 (pYFAC-CH3-PalcA-micC)	A. nidulans 8030 gDNA
PalcA-micC-R	CACGGGGACTCGCTTCAATTTGTTCCGCTTAACTACACATGGCTATTGCTAGGTGTT	Cloning micC into fungal expression vector	pCRI044 (pYFAC-CH3-PalcA-micC)	A. nidulans 8030 gDNA
PKW-gpdA-Mut-Fw	TTCTTGACGATGGCATCCTGCGGCCCATGCGGAGTGACGGACGGTCGCAGAG	BsmbI domestication by site directed mutagenesis PCR+ skipping Saccharomyces parts	pCRI008 (pCRI-PgpdA-Cas12aScaffold-BsmbI-Cas12aScaffold-TrcpT) ; pCRI037 (pYFAC-pyroA-mutPgpdA-4xcrRNAarrayMD-TtrpC) ; pCRI038 (pYFAC-pyroA-mutPgpdA-4xcrRNAarrayMU-TtrpC)	pCRI007
AMA1-Amp-R	GCCAGTGAATTCGAGCTCGGTACCTTAATTAAAAGGCCAGCAAAAGGCCAG	BsmbI domestication by site directed mutagenesis PCR+ skipping Saccharomyces parts	pCRI008 (pCRI-PgpdA-Cas12aScaffold-BsmbI-Cas12aScaffold-TrcpT)	pYFAC-pyroA
trpc-notI-Pyro-F	TGCATGCGGCCGCCCCTGGTATCATGGTTGTTGG	BsmbI domestication by site directed mutagenesis PCR+ skipping Saccharomyces parts	pCRI008 (pCRI-PgpdA-Cas12aScaffold-BsmbI-Cas12aScaffold-TrcpT)	pYFAC-pyroA
PYRO-notI-TtrpC-R	ATGATACCAGGGGCGGCCGCATGCATTGCAGATGAGCTGT	BsmbI domestication by site directed mutagenesis PCR+ skipping Saccharomyces parts	pCRI008 (pCRI-PgpdA-Cas12aScaffold-BsmbI-Cas12aScaffold-TrcpT)	pCRI007
pyrgT-mut-bsmbI-F	AATGGATACGTGCACTCGGGAATGCGTGATTGGCTCGACTCGTGTTCTCAGTTCCTCATTCC	BsmbI domestication by site directed mutagenesis PCR+ skipping Saccharomyces parts	pCRI008 (pCRI-PgpdA-Cas12aScaffold-BsmbI-Cas12aScaffold-TrcpT)	pYFAC-pyroA
PyrgTBsmbIR	CAATCACGCATTCCCGAGTG	BsmbI domestication by site directed mutagenesis PCR+ skipping Saccharomyces parts	pCRI008 (pCRI-PgpdA-Cas12aScaffold-BsmbI-Cas12aScaffold-TrcpT)	pYFAC-pyroA
D156RCas12a-R	TCTCTGTTACGAAAGAAGCCGGTGAAGGCTG	Site directed mutagenesis to introduce D156R in LbCas12a	pCRI002 (pGEM-LS-Bar-PgpdA-dLbCpf1(D156R)-VPR-TtrpC-LS)	pCRI001
D156RCas12a-F	ACCGGCTTCTTTCGTAACAGAGAGAATATGTTTTCCGAGGAG	Site directed mutagenesis to introduce D156R in LbCas12a	pCRI002 (pGEM-LS-Bar-PgpdA-dLbCpf1(D156R)-VPR-TtrpC-LS)	pCRI001
LeuKan-Ribo-R	AGGGTATCATCGAAAGGGAGTCATCCAGCGGCCGCAAGATGCCAGAATAAGCGTTTCA	Amplify double marker to allow more stringent selection during the cloning process	pCRI004 (pYFAC-riboB-PgpdA-dLbCas12a-VPR-TtrpC) ; pCRI005 (pYFAC-riboB-PgpdA-dLbCpf1(D156R)-VPR-TtrpC)
T1-TtrpC-R	CAATCAATTCAGGCCGTATTCAGGGCGGCCATGCATTGCAGATGAGCTGTATC	Amplify double marker to allow more stringent selection during the cloning process	pCRI004 (pYFAC-riboB-PgpdA-dLbCas12a-VPR-TtrpC) ; pCRI005 (pYFAC-riboB-PgpdA-dLbCpf1(D156R)-VPR-TtrpC)
Cas12amiddle-R	GGCACTTATTGATGGCGATTGG	Cloning dCas12a into fungal vector	pCRI004 (pYFAC-riboB-PgpdA-dLbCas12a-VPR-TtrpC) ; pCRI005 (pYFAC-riboB-PgpdA-dLbCpf1(D156R)-VPR-TtrpC)	pCRI001
Cas12amiddle-F	GCTGCACATCCCAATCGCCA	Cloning dCas12a into fungal vector	pCRI004 (pYFAC-riboB-PgpdA-dLbCas12a-VPR-TtrpC) ; pCRI005 (pYFAC-riboB-PgpdA-dLbCpf1(D156R)-VPR-TtrpC)	pCRI001
Cas12aVPR-Seq	CTGGATAAGGTGAAGATCGC	Sequencing
Cas12amiddle-Seq	CCATGTACTTCAAGCTGCTG	Sequencing
pKW-pyro-Seq	AACTCTCTCGCCATTGTA	Sequencing
TtrpC-seq-Seq	GTTAAGTGGATCTCGGTGAC	Sequencing
D156R-Seq	AGAATAAGGAGCTGGAGAACCT	Sequencing
PgpdA-Seq	GTCAGTCCAACATTTGTTGC	Sequencing
pKW-F-Seq	CACTGAGAACCATGGCACCGAAG	Sequencing
pKW-ribo-Seq	CCCATGTGATCAAACGAGCCAGA	Sequencing
M13-F	TGTAAAACGACGGCCAGT	Sequencing
TtrpC-F	CGTCACCGAGATCCACTTAACG	Diagnostic PCR genome integration of dCas-VPR
Stg-F	GACGACGAATACTATGCATCCTTG	Diagnostic PCR genome integration of dCas-VPR
Stg-R	CAGAGGACCCCAGGAACGA	Diagnostic PCR genome integration of dCas-VPR
References
	1. Chavez, A., Scheiman, J., Vora, S., Pruitt, B. W., Tuttle, M., P R Iyer, E., Lin, S., Kiani, S., Guzman, C. D., Wiegand, D. J., Ter-Ovanesyan, D., Braff, J. L., Davidsohn, N., Housden, B. E., Perrimon, N., Weiss, R., Aach, J., Collins, J. J., and Church, G. M. (2015) Highly efficient Cas9-mediated transcriptional programming. Nat. Methods 12, 326–328.
	2. Pall, M. L., and Brunelli, J. P. (1993) A series of six compact fungal transformation vectors containing polylinkers with multiple unique restriction sites. Fungal Genet. Rep. 40, 59–62.
	3. Hu, J., Sarrami, F., Li, H., Zhang, G., Stubbs, K. A., Lacey, E., Stewart, S. G., Karton, A., Piggott, A. M. M., and Chooi, Y.-H. H. (2019) Heterologous biosynthesis of elsinochrome A sheds light on the formation of the photosensitive perylenequinone system. Chem. Sci. 10, 1457–1465.
	4. Boyce, K. J., Bugeja, H. E., Weerasinghe, H., Payne, M. J., and Schreider, L. (2012) Strategies for the molecular genetic manipulation and visualization of the human fungal pathogen Penicillium marneffei. Fungal Genet. Rep. 59, 1–12.

### Sheet: Table S9
Table S9: Statistical Analysis
Figure #	Samples compared	Two-sided Welch's T-test P value	Adjusted P Value for multiplicity	Method used for multiplicity adjustment and threshold
Figure 2d	((Chrom. dCas12a-VPR)+(MU crRNA array)) vs. ((Epsiomal. dCas12a-VPR)+(MU crRNA array))	0.1592	0.1592	Method: Holm-Sidak Alpha: 0.05 Threshold: P values less than 0.0170 are "significant"
	((Chrom. dCas12a-VPR)+(MU crRNA array)) vs. ((Chrom. dCas12a-VPR)+(MD crRNA array))	0.0014	0.0084
	((Chrom. dCas12a-VPR)+(MU crRNA array)) vs. ((Epi. dCas12a-VPR)+(MD crRNA array))	0.0001	0.001
	((Chrom. dCas12a-VPR)+(MU crRNA array)) vs. (Chrom. dCas12a-VPR)	0.0005	0.004
	((Epi. dCas12a-VPR)+(MU crRNA array)) vs. ((Chrom. dCas12a-VPR)+(MD crRNA array))	0.0121	0.0475
	((Epi. dCas12a-VPR)+(MU crRNA array)) vs. ((Epi. dCas12a-VPR)+(MD crRNA array))	0.013	0.0475
	((Epi. dCas12a-VPR)+(MU crRNA array)) vs. (Epi. dCas12a-VPR)	0.0077	0.0379
	((Chrom. dCas12a-VPR)+(MD crRNA array)) vs. ((Epi. dCas12a-VPR)+(MD crRNA array))	0.0293	0.0577
	((Chrom. dCas12a-VPR)+(MD crRNA array)) vs. (Chrom. dCas12a-VPR)	0.0002	0.0018
	((Epi. dCas12a-VPR)+(MD crRNA array)) vs. (Epi. dCas12a-VPR)	0.001	0.007
Figure 2 f	((Chrom. dCas12a-VPR)+(MD crRNA array)) vs. (Chrom. dCas12a-VPR)	0.0269	0.0402	Method: Holm-Sidak Alpha: 0.05 Threshold: All P values are "significant"
	((Epi. dCas12a-VPR)+(MD crRNA array)) vs. (Chrom. dCas12a-VPR)	0.0051	0.0152
	((Chrom. dCas12a-VPR)+(MU crRNA array)) vs. (Chrom. dCas12a-VPR)	0.0203	0.0402
	((Epi. dCas12a-VPR)+(MU crRNA array)) vs. (Chrom. dCas12a-VPR)	0.0007	0.0028
Figure 2 e	((Chrom. dCas12a-VPR)+(MD1 crRNA)) vs. (Chrom. dCas12a-VPR)	0.0115	0.0341	Method: Holm-Sidak Alpha: 0.05 Threshold: P values less than 0.0170 are "significant"
	((Chrom. dCas12a-VPR)+(MD2 crRNA)) vs. (Chrom. dCas12a-VPR)	0.0291	0.0574
	((Chrom. dCas12a-VPR)+(MD3 crRNA)) vs. (Chrom. dCas12a-VPR)	0.3692	0.3692
	((Chrom. dCas12a-VPR)+(MD4 crRNA)) vs. (Chrom. dCas12a-VPR)	0.0013	0.0052
Figure 2 g	((Chrom. dCas12a-VPR)+(MD crRNA array)) vs. (Chrom. dCas12a-VPR)	0.0008
Figure S3	Pgpda vs BsmbI domesticated Pgpda (crRNA MD)	0.0934	0.1781	Method: Holm-Sidak Alpha: 0.05 Threshold: No "significant" P values
	Pgpda vs BsmbI domesticated Pgpda (crRNA MU)	0.9548	0.9548
Figure S4	((Chrom. dCas12a-VPR)+(MU2 crRNA)) vs. (Chrom. dCas12a-VPR)	0.3526	0.5809	Method: Holm-Sidak Alpha: 0.05 Threshold: No "significant" P values
	((Chrom. dCas12a-VPR)+(MU3 crRNA)) vs. (Chrom. dCas12a-VPR)	0.7739	0.7739
	((Chrom. dCas12a-VPR)+(MU4 crRNA)) vs. (Chrom. dCas12a-VPR)	0.0493	0.1407
Figure S6	crRNA MD (AMA1-pyroA vs. AMA1-pyrG)	0.0464	0.090647	Method: Holm-Sidak Alpha: 0.05 Threshold: P values less than 0.016952427508442 are "significant"
	crRNA MD (AMA1-pyroA) vs. (crRNA MD(AMA1-pyrG)+crRNA MU(AMA1-pyroA))	0.013	0.0384952
	AMA1-pyrG vs. (crRNA MD(AMA1-pyrG)+crRNA MU(AMA1-pyroA))	0.0663	0.090647
Figure S7a	PI (crRNA array MD) vs. PI(crRNA array MD+crRNA arrray P)	0.0747	0.0747	Method: Holm-Sidak Alpha: 0.05 Threshold: P values less than 0.0253 are "significant"
	PII (crRNA array MD) vs. PII(crRNA array MD+crRNA arrray P)	0.0014	0.0042
	PIII (crRNA array MD) vs. PIII(crRNA array MD+crRNA arrray P)	0.0004	0.0016
	Microperfuranone (crRNA array MD) vs microperfuranone(crRNA array MD+crRNA arrray P)	0.0051	0.0102
Figure S7b	PI (crRNA array MD) vs. PI(crRNA array MD+crRNA arrray P)	0.0463	0.1326	Method: Holm-Sidak Alpha: 0.05 Threshold: P values less than 0.0127 are "significant"
	PII (crRNA array MD) vs. PII(crRNA array MD+crRNA arrray P)	0.1398	0.2599
	PIII (crRNA array MD) vs. PIII(crRNA array MD+crRNA arrray P)	0.1397	0.2599
	Microperfuranone (crRNA array MD) vs microperfuranone(crRNA array MD+crRNA arrray P)	0.0034	0.0135
Figure 4c	dLbCas12a-VPR vs dLbCas12a-D156R-VPR	0.0111
Figure 4b	dLbCas12a-VPR vs dLbCas12a-D156R-VPR	0.0491
Acronyms:
epi: episomally expressed
chrom: chromosomally expressed
PI: peak I
PII: peak II
PIII: peak III
